# Contribution of circulating host and microbial tryptophan metabolites towards Ah receptor activation

**DOI:** 10.1101/2023.01.26.525691

**Authors:** Ethan W. Morgan, Fangcong Dong, Andrew Annalora, Iain A. Murray, Trenton Wolfe, Reece Erickson, Krishne Gowda, Shantu G. Amin, Kristina S. Petersen, Penny M. Kris-Etherton, Craig Marcus, Seth T. Walk, Andrew D. Patterson, Gary H. Perdew

## Abstract

The aryl hydrocarbon receptor (AHR) is a ligand activated transcription factor that plays an integral role in homeostatic maintenance by regulating cellular functions such as cellular differentiation, metabolism, barrier function, and immune response. An important but poorly understood class of AHR activators are compounds derived from host and bacterial metabolism of tryptophan. The commensal bacteria of the gut microbiome are major producers of tryptophan metabolites known to activate the AHR, while the host also produces AHR activators through tryptophan metabolism. We used targeted mass spectrometry-based metabolite profiling to determine the presence and metabolic source of these metabolites in the sera of conventional mice, germ-free mice, and humans. Surprisingly, sera concentrations of many tryptophan metabolites are comparable between germ-free and conventional mice. Therefore, many major AHR-activating tryptophan metabolites in mouse sera are produced by the host, despite their presence in feces and mouse cecal contents. AHR activation is rarely studied in the context of a mixture at relevant concentrations, as we present here. The AHR activation potentials of individual and pooled metabolites were explored using cell-based assays, while ligand binding competition assays and ligand docking simulations were used to assess the detected metabolites as AHR agonists. The physiological and biomedical relevance of the identified metabolites was investigated in the context of cell-based models for cancer and rheumatoid arthritis. We present data here that reframe AHR biology to include the presence of ubiquitous tryptophan metabolites, improving our understanding of homeostatic AHR activity and models of AHR-linked diseases.
