## Supplemental Data for "Contribution of circulating host and microbial tryptophan metabolites towards Ah receptor activation"

### Sheet: adjusted serum_uM
Participant ID	indole-3-acetic acid	kynurenic acid	Indole-3-carboxaldehyde	indole-3-propionic acid	Indole-3-lactic acid	kynurenine
55DP2	1.63064	0.0515233	0.0595467	8.41725	1.09273	2.07013
29DP1	3.19973	0.191571	0.203685	4.81775	2.24957	2.23814
62DP1	1.82622	0.148842	0.120665	6.12315	2.16736	2.1389
52DP1	3.27413	0.11461	0.168707	4.25563	2.84778	1.84668
52DP3	3.07136	0.170818	0.146887	3.32723	3.44987	2.25045
61DP2	2.79612	0.105854	0.0918525	3.91679	2.14207	2.71609
14DP2	2.54667	0.164593	0.140671	3.19434	1.67413	3.93414
47DP1	2.09528	0.0746381	0.094154	4.81489	1.61281	2.81681
14DP1	2.30605	0.150769	0.110011	4.84884	1.73997	2.2958
20DP3	2.85089	0.0168567	0.0872055	4.20941	1.62819	2.49824
29DP2	1.6404	0.257002	0.15548	3.84492	1.6027	3.2337
60DP3	2.86589	0.155741	0.155855	1.92761	2.53217	2.66605
40DP1	2.58839	0.0639073	0.0725463	4.48341	1.9384	1.11694
20DP2	3.23091	0	0.132457	2.54272	1.3289	2.86468
25DP3	2.77097	0.0917736	0.149466	0.442728	5.73146	0.866704
61DP1	2.60682	0.129628	0.16085	2.71625	2.43397	1.93328
62DP3	1.91812	0.109309	0.101895	3.52453	1.54224	2.57889
16DP3	2.35398	0.2142	0.100436	1.5583	2.15212	3.09104
60DP2	2.80423	0.108422	0.101552	1.42769	1.93797	2.96885
17DP2	1.94529	0.104141	0.101175	4.23332	1.46431	1.44049
16DP1	2.71158	0.115437	0.0774459	2.37895	1.90466	1.91188
12DP3	1.02477	0.0159495	0.0819526	5.19676	1.60396	1.07452
47DP2	2.22145	0.0162912	0.118953	2.84811	1.53852	2.24855
55DP1	1.69483	0.00964676	0.101428	5.00719	0.997894	0.794431
54DP2	3.06179	0.0427133	0.115326	2.02299	1.59878	1.64948
51DP1	1.39974	0.04479	0.0781736	2.88869	1.98472	1.75765
37DP3	1.68684	0.110569	0.121193	1.38554	2.26949	2.44768
37DP2	1.42919	0.0526921	0.127823	2.56307	1.94558	1.79452
30DP2	2.78877	0.0330922	0.0380296	1.09244	1.64437	2.05804
58DP3	1.69381	0.040874	0.163323	1.50143	1.96475	2.14536
58DP2	1.72925	0.0274335	0.0655051	1.27473	2.95367	1.45615
63DP3	2.21142	0.0378601	0.0565939	2.12717	1.5047	1.35865
54DP3	1.61536	0.0898738	0.0731872	1.77551	1.54241	1.91297
63DP2	1.89179	0.0782344	0.146121	1.21925	1.82631	1.77232
30DP1	2.08184	0.0532617	0.106683	1.37853	1.66577	1.50453
12DP1	1.14033	0.0483826	0.051482	2.98388	1.38782	0.910409
50DP3	2.70483	0.0563671	0.0745702	1.2942	1.01663	1.37081
40DP3	1.13978	0.0140307	0.0895987	1.98499	1.60697	1.50119
25DP2	3.03737	0.00628898	0.0691608	0.641957	1.29178	0.964892
17DP1	1.28661	0	0.0813467	1.95193	1.14592	1.05315

### Sheet: recovery and matrix effect
%	Indole-3-acetic acid	Kynurenic acid	Indole-3-carboxaldehyde	Indole-3-propionic acid	Indole-3-lactic acid	Kynurenine
internal standard	indole-3-acetic acid-d4	kynurenic acid-d5	kynurenic acid-d5	indole-3-acetic acid-d4	indole-3-acetic acid-d4	kynurenic acid-d5
recovery_1	90.5936	95.4846	79.5176	100.807	70.3416	92.683
recovery_2	84.7689	85.5368	78.7779	91.5624	75.0162	79.3467
recovery_3	105.732	79.009	65.5828	117.789	107.329	80.2784
recovery_4	88.9091	59.8195	68.2763	83.9613	93.2559	68.335
matrix effect_1	93.0346	124.012	98.6998	65.5473	64.3562	92.6763
matrix effect_2	97.1309	92.724	186.048	85.3997	105.682	104.275
matrix effect_3	82.2498	112.516	159.605	65.7383	75.9609	94.325
matrix effect_4	97.9461	130.5	140.119	93.3414	94.7365	109.208
recovery	92.5009	79.9625	73.0386	98.53	86.4857	80.1608
matrix effect	92.5903	114.938	146.118	77.5067	85.1839	100.121
compound	Indole-3-acetic acid	Kynurenic acid	Indole-3-carboxaldehyde	Indole-3-propionic acid	Indole-3-lactic acid	Kynurenine
concentration (uM)	1.90293	0.0762367	0.11454	2.25559	1.41199	1.59017
adjusted concentration (uM)	2.22184	0.0829496	0.107325	2.9536	1.91659	1.98133
	0.856469	0.919072	1.06723	0.763673	0.736719	0.802578
	2.22184	0.0829496	0.107325	2.9536	1.91659	1.98133

### Sheet: unadjusted_serum_uM
sample name	indole-3-acetic acid	kynurenic acid	Indole-3-carboxaldehyde	indole-3-propionic acid	Indole-3-lactic acid	kynurenine
16DP3	2.01611	0.196865	0.107188	1.19003	1.58551	2.4808
14DP2	2.18115	0.151273	0.150128	2.43943	1.23336	3.15745
52DP1	2.80419	0.105335	0.180048	3.24991	2.09801	1.48211
25DP3	2.37325	0.0843466	0.159514	0.338099	4.22248	0.695597
12DP3	0.877682	0.0146588	0.0874621	3.96862	1.18167	0.862388
17DP1	1.10194	0	0.0868154	1.49064	0.844222	0.845233
20DP2	2.76717	0	0.141361	1.94181	0.979026	2.29912
29DP1	2.74047	0.176068	0.217378	3.67919	1.6573	1.79628
62DP3	1.64281	0.100462	0.108745	2.69159	1.1362	2.06976
58DP3	1.45069	0.0375661	0.174303	1.1466	1.44747	1.72182
58DP2	1.48105	0.0252133	0.0699088	0.973479	2.17603	1.16867
37DP2	1.22406	0.0484278	0.136416	1.95735	1.43335	1.44024
54DP3	1.3835	0.0826004	0.0781074	1.35591	1.13632	1.53531
61DP2	2.39479	0.0972875	0.0980275	2.99115	1.57811	2.17987
54DP2	2.62233	0.0392566	0.123079	1.5449	1.17785	1.32384
55DP2	1.39659	0.0473536	0.0635499	6.42803	0.805034	1.66144
40DP1	2.21688	0.0587354	0.0774234	3.42386	1.42805	0.896435
50DP3	2.3166	0.0518054	0.0795833	0.988344	0.74897	1.10019
37DP3	1.44473	0.10162	0.129341	1.0581	1.67198	1.96445
61DP1	2.23266	0.119138	0.171663	2.07433	1.79315	1.5516
47DP2	1.9026	0.0149728	0.126949	2.17503	1.13346	1.80464
60DP2	2.40174	0.0996478	0.108379	1.09029	1.42774	2.38273
17DP2	1.66608	0.0957128	0.107977	3.23287	1.07879	1.15611
20DP3	2.4417	0.0154925	0.093068	3.21461	1.19952	2.00503
55DP1	1.45157	0.00886606	0.108247	3.82385	0.735168	0.637592
25DP2	2.60141	0.00578002	0.0738103	0.490245	0.951678	0.774401
47DP1	1.79454	0.0685978	0.100484	3.677	1.18819	2.26071
40DP3	0.976182	0.0128952	0.0956222	1.51588	1.18389	1.20483
63DP3	1.89401	0.0347962	0.0603985	1.62446	1.10855	1.09042
63DP2	1.62026	0.071903	0.155944	0.931107	1.34547	1.42243
62DP1	1.5641	0.136796	0.128777	4.67608	1.59674	1.71663
16DP1	2.32238	0.106094	0.0826524	1.81674	1.4032	1.53443
30DP1	1.78303	0.0489513	0.113855	1.05275	1.2272	1.2075
51DP1	1.19884	0.0411653	0.083429	2.20602	1.46218	1.41065
52DP3	2.63053	0.156994	0.156762	2.54092	2.54159	1.80616
12DP1	0.97666	0.0444671	0.0549429	2.27871	1.02243	0.730674
14DP1	1.97506	0.138568	0.117406	3.70293	1.28187	1.84255
29DP2	1.40495	0.236203	0.165933	2.93626	1.18074	2.59529
60DP3	2.45454	0.143137	0.166333	1.47206	1.8655	2.13971
30DP2	2.3885	0.0304141	0.0405862	0.834265	1.21144	1.65173
mean	1.90293	0.0762367	0.11454	2.25559	1.41199	1.59017
